# novelBGC: An interactive dual-score framework for biosynthetic gene cluster novelty assessment and candidate prioritisation

**DOI:** 10.64898/2026.06.15.732227

**Authors:** Gyanesh Shukla, Balavardhan Merugu, Gaurav Sharma

## Abstract

Genome mining now yields tens of thousands of putative biosynthetic gene clusters (BGCs) per project, yet, separating genuinely novel candidates from rediscoveries of known compounds remains the rate-limiting step before experimental validation. Single-axis prioritisation tools, antiSMASH similarity, BiG-FAM GCF distance, and self-resistance-enzyme (SRE) filters such as ARTS, each surface a different facet of evidence, yet their isolated use systematically over-ranks rediscovery-prone BGCs and overlooks genuinely orphan clusters. We present novelBGC, a web-hosted framework that converts these disparate outputs into two deliberately non-inverse continuous metrics per BGC, a Novelty (N) and a Reference Similarity (RS) score which together define a 2D decision plane that resolves rediscoveries, divergent family members, contig-edge artefacts, and uncharted chemistry with interactive visualisations, with all component weights user-tuneable at submission. Retrospective validation across three independent experimental datasets demonstrates the utility of the framework for candidate prioritization. Within the first 186-BGC SRE-guided cloning study, every confirmed bioactive product fell within the low-to-mid N band whereas 55 high-N (N ≥ 0.50) BGCs were never selected. Moreover, in the other two studies, it correctly prioritised the fully orphan lariocidin BGC of *Paenibacillus sp*. M2 and the divergent within-family indanopyrrole-A idp BGC of *Streptomyces sp*. CNX-425. Together, these case studies demonstrate that the joint (N, RS) space facilitates prioritization decisions that are difficult to achieve using any single criterion alone. from identical input data. novelBGC requires no command-line expertise, no local tool installation, and no manual integration of intermediate output formats, addressing a well-documented accessibility barrier for wet-laboratory researchers engaging with genome-mining workflows. novelBGC is freely available at https://project.iith.ac.in/sharmaglab/novelbgc/.
