## Supplemental Table 2 for "novelBGC: An interactive dual-score framework for biosynthetic gene cluster novelty assessment and candidate prioritisation"

Region	Start	End	Product	Contig Edge	MiBiG	Distance : GCF	AMR Gene	(N)	(RS)
1.1	12314	56328	NRPS	FALSE	4 hits Significant Hits 1. BGC0001063 undecylprodigiosin (9.0%) 2. BGC0000091 marineosin A / marineosin B 3. BGC0001762 rubrolone A / rubrolone B 4. BGC0000187 asukamycin	2013.0 : GCF_14415		0.95	0.04
1.2	246549	256948	ectoine	FALSE	5 hits Significant Hits 1. BGC0000853 ectoine (100.0%) 2. BGC0000858 ectoine 3. BGC0000852 ectoine 4. BGC0001409 dutomycin 5. BGC0000854 ectoine	725.0 : GCF_00822		0	0.76
1.3	987382	998180	RiPP-like	FALSE	1 hits Significant Hits 1. BGC0000883 arginomycin (6.0%)	580.0 : GCF_00996		0.52	0.31
2.1	156604	170233	siderophore	FALSE	No hits	625.0 : GCF_01140		0.56	0.29
2.2	216770	281008	T1PKS	FALSE	50 hits Significant Hits 1. BGC0000163 tetronasin (17.0%) 2. BGC0001963 catenulisporolides 3. BGC0000084 laidlomycin 4. BGC0000087 lasalocid 5. BGC0000114 nigericin 6. BGC0000105 nanchangmycin 7. BGC0000075 hygrocin A / hygrocin B 8. BGC0001653 linfuranone B / linfuranone C 9. BGC0000166 tylactone 10. BGC0001066 kendomycin 11. BGC0001773 selvamicin 12. BGC0000050 E-837 13. BGC0000162 tetrocarcin …	1633.0 : GCF_14400		0.82	0.13
2.3	321319	364047	terpene	FALSE	11 hits Significant Hits 1. BGC0000663 hopene (69.0%) 2. BGC0000807 phosphonoglycans 3. BGC0002009 kanglemycin A / kanglemycin V1 / kanglemycin V2 4. BGC0001759 rifamorpholine A / rifamorpholine B / rifamorpholine C / rifamorpholine D / rifamorpholine E 5. BGC0000136 rifamycin 6. BGC0000137 rifamycin 7. BGC0000665 xiamycin 8. BGC0000666 xiamycin A 9. BGC0001156 platencin 10. BGC0001140 platensimy…	1551.0 : GCF_00055		0.49	0.41
2.4	688614	729517	other	FALSE	27 hits Significant Hits 1. BGC0001221 marinophenazine A / phenaziterpene A (73.0%) 2. BGC0001080 endophenazine A / endophenazine B 3. BGC0000934 5-acetyl-5,10-dihydrophenazine-1-carboxylic acid / 5-(2-hydroxyacetyl)-5,10-dihydrophenazine-1-carboxylic acid / endophenazine A1 / endophenazine F / endophenazine G 4. BGC0000936 pyocyanine 5. BGC0001302 lomofungin 6. BGC0002010 streptophenazine B / st…	1356.0 : GCF_00501		0.38	0.49
2.5	733453	781163	NRPS	FALSE	34 hits Significant Hits 1. BGC0002014 pepticinnamin E (10.0%) 2. BGC0001582 ecumicin 3. BGC0001211 albachelin 4. BGC0000339 echinomycin 5. BGC0000434 SW-163C / UK-63598 / SW-163E / SW-163F / SW-163G 6. BGC0001975 atratumycin 7. BGC0000341 enduracidin 8. BGC0001230 salinamide A / salinamide B / salinamide C / salinamide D / salinamide E / salinamide F / desmethylsalinamide C / desmethylsalinamide…	1096.0 : GCF_17703		0.6	0.27
2.6	951229	973965	lanthipeptide-class-iii	FALSE	6 hits Significant Hits 1. BGC0000551 SapB (75.0%) 2. BGC0000496 AmfS 3. BGC0000518 informatipeptin 4. BGC0000546 SAL-2242 5. BGC0000553 SRO15-2212 6. BGC0002025 thaxteramide C	776.0 : GCF_01133		0.14	0.64
3.1	275612	365521	thiopeptide	FALSE	6 hits Significant Hits 1. BGC0001484 2'-chloropentostatin / 2'-amino-2'-deoxyadenosine (9.0%) 2. BGC0001117 himastatin 3. BGC0000119 7-deoxypactamycin 4. BGC0001622 isatropolone A / isotropolone B / isotropolone C 5. BGC0000654 phenalinolactone A 6. BGC0002019 tiancilactone	1690.0 : GCF_03833		0.9	0.08
4.1	130172	144743	siderophore	FALSE	No hits	709.0 : GCF_00640		0.56	0.29
4.2	221833	294394	lanthipeptide-class-v	FALSE	11 hits Significant Hits 1. BGC0000142 salinilactam (12.0%) 2. BGC0001303 lobosamide A / lobosamide B / lobosamide C 3. BGC0001770 sceliphrolactam 4. BGC0001908 sceliphrolactam 5. BGC0001623 ishigamide 6. BGC0001477 lydicamycin 7. BGC0001522 auroramycin 8. BGC0001814 ulleungmycin 9. BGC0001569 dechlorocuracomycin 10. BGC0001561 curacomycin 11. BGC0001196 desotamide	1791.0 : GCF_08159		0.93	0.06
4.3	435967	497639	T1PKS	FALSE	35 hits Significant Hits 1. BGC0001172 chlorizidine A (34.0%) 2. BGC0001934 armeniaspirols 3. BGC0002022 armeniaspirol A / armeniaspirol B / armeniaspirol C 4. BGC0001159 marinopyrrole A / marinopyrrole E / marinopyrrole D / marinopyrrole C / marinopyrrole B 5. BGC0000130 pyrrolomycin A / pyrrolomycin B / pyrrolomycin C / pyrrolomycin D 6. BGC0000079 X-14547 7. BGC0001038 pyralomicin 1a 8. BGC000…	1854.0 : GCF_00065		0.81	0.16
5.1	33832	120061	T1PKS	FALSE	50 hits Significant Hits 1. BGC0000050 E-837 (100.0%) 2. BGC0001653 linfuranone B / linfuranone C 3. BGC0001036 polyoxypeptin 4. BGC0001759 rifamorpholine A / rifamorpholine B / rifamorpholine C / rifamorpholine D / rifamorpholine E 5. BGC0001773 selvamicin 6. BGC0000124 piericidin A1 7. BGC0001580 ebelactone 8. BGC0000075 hygrocin A / hygrocin B 9. BGC0000994 FR-900520 10. BGC0001215 conglobatin…	782.0 : GCF_13471		0	0.76
5.2	504789	525971	terpene	FALSE	3 hits Significant Hits 1. BGC0000270 simocyclinone D8 (10.0%) 2. BGC0000333 cyclomarin D 3. BGC0001619 ibomycin	871.0 : GCF_03048		0.5	0.33
6.1	186	123062	terpene	FALSE	50 hits Significant Hits 1. BGC0000163 tetronasin (36.0%) 2. BGC0000164 tetronomycin 3. BGC0001199 akaeolide 4. BGC0000058 FD-891 5. BGC0001004 lobophorin B 6. BGC0001183 lobophorin A 7. BGC0001694 meoabyssomicin / abyssomicin 8. BGC0001288 maklamicin 9. BGC0001204 versipelostatin 10. BGC0000082 kijanimicin 11. BGC0000084 laidlomycin 12. BGC0000050 E-837 13. BGC0000117 oligomycin 14. BGC0000100 m…	1896.0 : GCF_00379		0.8	0.17
6.2	182534	278446	NRPS	FALSE	50 hits Significant Hits 1. BGC0000079 X-14547 (39.0%) 2. BGC0000032 A23187 3. BGC0000125 pimaricin 4. BGC0000115 nystatin A1 5. BGC0001653 linfuranone B / linfuranone C 6. BGC0001690 natamycin 7. BGC0001944 funisamine 8. BGC0001349 heronamide A / heronamide B / heronamide C / heronamide D / heronamide E / heronamide F 9. BGC0001537 butyrolactol A 10. BGC0000053 elaiophylin 11. BGC0000020 maytans…	1415.0 : GCF_16609		0.59	0.31
6.3	422470	444690	terpene	FALSE	5 hits Significant Hits 1. BGC0001598 foxicins A-D (24.0%) 2. BGC0001181 geosmin 3. BGC0000379 glycinocin A 4. BGC0001590 formicamycins A-M 5. BGC0000093 meilingmycin	750.0 : GCF_09697		0.42	0.4
7.1	264351	276709	siderophore	FALSE	7 hits Significant Hits 1. BGC0000940 desferrioxamin B / desferrioxamine E (83.0%) 2. BGC0001453 desferrioxamine 3. BGC0000941 desferrioxamin B 4. BGC0001572 desferrioxamine E 5. BGC0001478 desferrioxamine E 6. BGC0001870 putrebactin / avaroferrin 7. BGC0001531 bisucaberin B	684.0 : GCF_00640		0.09	0.68
8.1	320317	367836	T3PKS	FALSE	17 hits Significant Hits 1. BGC0001078 furaquinocin B (26.0%) 2. BGC0001083 merochlorin A / merochlorin B / deschloro-merochlorin A / deschloro-merochlorin B / isochloro-merochlorin B / dichloro-merochlorin B / merochlorin D / merochlorin C 3. BGC0000652 napyradiomycin 4. BGC0001079 napyradiomycin A80915C 5. BGC0000665 xiamycin 6. BGC0000666 xiamycin A 7. BGC0001156 platencin 8. BGC0001140 platen…	1376.0 : GCF_03834		0.65	0.26
10.1	0	21877	lassopeptide	TRUE	5 hits Significant Hits 1. BGC0001550 citrulassin D (100.0%) 2. BGC0001549 citrulassin B 3. BGC0001552 citrulassin F 4. BGC0001548 citrulassin A 5. BGC0001551 citrulassin E	866.0 : GCF_00885		0	0.61
10.2	196085	236985	other	FALSE	2 hits Significant Hits 1. BGC0001083 merochlorin A / merochlorin B / deschloro-merochlorin A / deschloro-merochlorin B / isochloro-merochlorin B / dichloro-merochlorin B / merochlorin D / merochlorin C (4.0%) 2. BGC0000934 5-acetyl-5,10-dihydrophenazine-1-carboxylic acid / 5-(2-hydroxyacetyl)-5,10-dihydrophenazine-1-carboxylic acid / endophenazine A1 / endophenazine F / endophenazine G	1437.0 : GCF_13617		0.8	0.13
14.1	0	126608	T1PKS	TRUE	50 hits Significant Hits 1. BGC0000257 prodigiosin (83.0%) 2. BGC0001063 undecylprodigiosin 3. BGC0000091 marineosin A / marineosin B 4. BGC0001666 microansamycin 5. BGC0001759 rifamorpholine A / rifamorpholine B / rifamorpholine C / rifamorpholine D / rifamorpholine E 6. BGC0000106 naphthomycin A 7. BGC0001785 streptovaricin 8. BGC0001287 chaxamycin A / chaxamycin B / chaxamycin C / chaxamycin D…	2525.0 : GCF_19245		0.43	0.32
29.1	0	7368	RiPP-like	TRUE	No hits	371.0 : GCF_00001		0.44	0.23
