## Supplemental Table 3 for "novelBGC: An interactive dual-score framework for biosynthetic gene cluster novelty assessment and candidate prioritisation"

Region	Start	End	Product	Contig Edge	MiBiG	Distance : GCF	AMR Gene	(N)	(RS)
1.1	929833	980588	NRPS	FALSE	No hits	530.0 : GCF_08043		0.56	0.29
1.2	1125339	1143124	siderophore	FALSE	No hits	820.0 : GCF_01140		0.56	0.29
1.3	1349014	1369257	proteusin	FALSE	No hits	883.0 : GCF_12195		0.56	0.29
1.4	2040279	2062854	lassopeptide	FALSE	1 hits Significant Hits 1. BGC0001356 paeninodin (60.0%)	542.0 : GCF_08711		0.22	0.57
1.5	2153743	2171421	cyclic-lactone-autoinducer	FALSE	No hits	840.0 : GCF_12195		0.56	0.29
1.6	2398294	2441133	NRPS-like	FALSE	No hits	602.0 : GCF_11221		0.56	0.29
1.7	2833390	2867858	T3PKS	FALSE	No hits	295.0 : GCF_10157		0.56	0.29
1.8	3185338	3226496	T3PKS	FALSE	No hits	570.0 : GCF_08045		0.56	0.29
1.9	4255456	4317312	NRPS	FALSE	6 hits Significant Hits 1. BGC0001728 paenilipoheptin (23.0%) 2. BGC0000402 paenilarvins 3. BGC0001103 mycosubtilin 4. BGC0001098 iturin 5. BGC0001090 bacillomycin D 6. BGC0001993 paenilipoheptin	315.0 : GCF_08041		0.43	0.4
1.1	4681254	4701915	cyclic-lactone-autoinducer	FALSE	No hits	300.0 : GCF_00001		0.56	0.29
1.11	5259962	5321907	transAT-PKS	FALSE	6 hits Significant Hits 1. BGC0001034 pellasoren (33.0%) 2. BGC0001054 xenocoumacin 1 / xenocoumacin II 3. BGC0001059 zwittermicin A 4. BGC0001902 bengamide 5. BGC0000970 chondrochloren A 6. BGC0001537 butyrolactol A	691.0 : GCF_08040		0.37	0.44
1.12	5533448	5617339	NRPS	FALSE	9 hits Significant Hits 1. BGC0001034 pellasoren (33.0%) 2. BGC0000970 chondrochloren A 3. BGC0001059 zwittermicin A 4. BGC0001537 butyrolactol A 5. BGC0000081 kedarcidin 6. BGC0000147 soraphen A 7. BGC0001902 bengamide 8. BGC0000998 guadinomine 9. BGC0001054 xenocoumacin 1 / xenocoumacin II	755.0 : GCF_16337		0.37	0.44
1.13	6356339	6437454	NRPS	FALSE	9 hits Significant Hits 1. BGC0000408 polymyxin (100.0%) 2. BGC0001715 octapeptin C4 3. BGC0000403 pelgipeptin 4. BGC0001192 colistin A / colistin B 5. BGC0001153 polymyxin B 6. BGC0000400 paenibacterin 7. BGC0001536 brevicidine 8. BGC0000449 tridecaptin 9. BGC0000926 rhizocticin A	587.0 : GCF_07008		0	0.76
1.14	6693576	6714449	terpene	FALSE	1 hits Significant Hits 1. BGC0000645 carotenoid (33.0%)	527.0 : GCF_03200		0.37	0.44
1.15	6803666	6826134	lassopeptide	FALSE	No hits	1016.0 : GCF_00885		0.61	0.25
